# LEUTX mediates amplification of DUX4 signaling and aberrant myotube differentiation in facioscapulohumeral muscular dystrophy

**DOI:** 10.64898/2026.10.27.762079

**Authors:** Xiangduo Kong, Sung Jun Beck, Nam Viet Nguyen, Elisabeth Rebboah, Ali Mortazavi, Kyoko Yokomori

**Author notes:** Equal contributions (Xiangduo Kong, Sung Jun Beck).

## Abstract

Aberrant reactivation of an embryonic DUX4 transcription factor gene encoded in the D4Z4 macrosatellite repeats on chromosome 4q is considered the root cause of facioscapulohumeral muscular dystrophy (FSHD). While DUX4 target gene expression correlates with the clinical severity, *DUX4* expression itself is very rare. How this limited *DUX4* expression leads to definitive target gene activation and how these downstream genes contribute to FSHD pathology remain elusive. We previously found the evidence for *LEUTX* and *ZSCAN4* representing two distinct DUX4 target subpathways. Here we present functional analyses in control and FSHD skeletal myocytes identifying LEUTX, but not ZSCAN4, as a major amplifier of DUX4 target gene expression. Furthermore, LEUTX uniquely disrupts myotube differentiation by impairing muscle gene induction and promoting persistent mitotic gene expression. Forced LEUTX expression causes aberrant DNA replication in myotube nuclei. A subset of misregulated genes is bound by LEUTX, strongly suggesting that they are direct targets of LEUTX. Notably, LEUTX requires the presence of DUX4 to gain access to DUX4 target gene promoters for their activation. Taken together, our results establish the critical role of LEUTX in DUX4 signal amplification and defective myotube differentiation, revealing distinct contributions of DUX4 target gene pathways in FSHD pathogenesis.
