## Supplemental Table S1 for "LEUTX mediates amplification of DUX4 signaling and aberrant myotube differentiation in facioscapulohumeral muscular dystrophy"

target_id	ext_gene	qval	b_log2	cell
ENSG00000004799	PDK4	0.0658221544629415	-1.51701966341734	B2
ENSG00000005189	REXO5	5.91842901504786e-8	-1.4262310864843	B2
ENSG00000006634	DBF4	3.47136586448998e-24	-1.69637791119105	B2
ENSG00000006788	MYH13	1.03553530402916e-7	-2.52865167525139	B2
ENSG00000010292	NCAPD2	1.68291756657754e-11	-2.02184179306037	B2
ENSG00000011426	ANLN	6.74376727424298e-6	-1.4993181186711	B2
ENSG00000013810	TACC3	7.57755497993874e-7	-1.57305338033872	B2
ENSG00000024526	DEPDC1	4.50444760106455e-17	-2.21807260379292	B2
ENSG00000029993	HMGB3	2.34904232878776e-8	-1.03460546622716	B2
ENSG00000035499	DEPDC1B	3.29470492478673e-19	-2.33203974669163	B2
ENSG00000040275	SPDL1	5.5961529471824303e-11	-1.29213765467204	B2
ENSG00000064199	SPA17	0.0011066383785097	-1.18295399793781	B2
ENSG00000066279	ASPM	3.09049314533426e-13	-2.50498876700081	B2
ENSG00000068489	PRR11	1.77253188049806e-8	-2.3513777614452	B2
ENSG00000070759	TESK2	4.15858858361723e-12	-2.31129795833353	B2
ENSG00000072571	HMMR	1.29522189082677e-21	-2.49435030999522	B2
ENSG00000072864	NDE1	1.04421455387714e-11	-1.59993343462726	B2
ENSG00000075218	GTSE1	6.42403151990223e-6	-2.09091625525049	B2
ENSG00000076382	SPAG5	5.55084841316852e-13	-2.3679766693051	B2
ENSG00000077152	UBE2T	1.88279369414681e-16	-1.50604335579234	B2
ENSG00000079616	KIF22	2.14822060026646e-6	-1.38576011523732	B2
ENSG00000080986	NDC80	7.55279329635745e-9	-2.14005794004512	B2
ENSG00000087245	MMP2	7.52709896228096e-4	-1.03950948873941	B2
ENSG00000087510	TFAP2C	5.57941844875438e-65	-4.57041765886331	B2
ENSG00000087586	AURKA	9.15499255936264e-31	-2.75420920975516	B2
ENSG00000088325	TPX2	8.42466030589813e-19	-2.25727752823213	B2
ENSG00000089127	OAS1	0.0609519533676066	-1.04871827972753	B2
ENSG00000089685	BIRC5	6.73333759228622e-9	-2.27835009042716	B2
ENSG00000090889	KIF4A	4.76441279519331e-7	-2.09969593215731	B2
ENSG00000090932	DLL3	4.12585810913224e-10	-2.47876903034439	B2
ENSG00000092140	G2E3	2.18621343570466e-10	-1.23367223648792	B2
ENSG00000095739	BAMBI	1.35946520410113e-28	-3.08776578731242	B2
ENSG00000099994	SUSD2	1.04774181811683e-7	-2.98461496880963	B2
ENSG00000100290	BIK	1.7243407845092e-6	-4.30224526540579	B2
ENSG00000100526	CDKN3	6.58402768357015e-20	-2.35835869513091	B2
ENSG00000100784	RPS6KA5	2.99907205884343e-6	-1.00251334098439	B2
ENSG00000100867	DHRS2	7.54950295304729e-9	-2.59198054977183	B2
ENSG00000100908	EMC9	4.01037200880918e-11	-1.35837422384183	B2
ENSG00000101347	SAMHD1	8.02089702013598e-23	-1.52470280830977	B2
ENSG00000101447	FAM83D	1.1141900598691e-25	-3.05940516423128	B2
ENSG00000101670	LIPG	0.00176753259172981	-2.58151573919857	B2
ENSG00000103740	ACSBG1	0.0566633566722165	-2.61725619286842	B2
ENSG00000104147	OIP5	3.28517835872484e-16	-1.85899050974936	B2
ENSG00000105325	FZR1	4.62515411638196e-6	-1.45250682345995	B2
ENSG00000106462	EZH2	1.56513298922224e-5	-1.22292722314746	B2
ENSG00000108106	UBE2S	3.52692500609166e-35	-2.28964034729282	B2
ENSG00000108932	SLC16A6	4.19662211459397e-9	-4.32128559727536	B2
ENSG00000108947	EFNB3	1.12908657219647e-5	-3.80389258618668	B2
ENSG00000109339	MAPK10	1.3842166870649e-6	-1.7479046243653	B2
ENSG00000109674	NEIL3	8.03939985008484e-5	-1.64426420866706	B2
ENSG00000109805	NCAPG	1.5908035296873e-11	-2.01296966124498	B2
ENSG00000110660	SLC35F2	1.63311144810541e-16	-2.78068133281659	B2
ENSG00000111206	FOXM1	1.10201132641975e-5	-2.12483758449823	B2
ENSG00000111665	CDCA3	1.20364780579766e-10	-2.38828551157836	B2
ENSG00000112029	FBXO5	1.53463942271466e-5	-1.31873142341178	B2
ENSG00000112742	TTK	2.78815281243872e-19	-2.23806763139254	B2
ENSG00000112984	KIF20A	4.50892429440666e-34	-3.05316353073757	B2
ENSG00000113249	HAVCR1	4.91744544326781e-56	-4.82256846245706	B2
ENSG00000113368	LMNB1	6.25065887744475e-12	-1.31282668940271	B2
ENSG00000113810	SMC4	3.09049314533426e-13	-1.59278715256518	B2
ENSG00000114107	CEP70	9.20321131985201e-30	-1.78086040536615	B2
ENSG00000115163	CENPA	2.15728564134985e-16	-2.60863691826822	B2
ENSG00000115919	KYNU	0.0474457225863015	-1.16346920536556	B2
ENSG00000116663	FBXO6	2.30626392405788e-8	-1.5303813699467	B2
ENSG00000117069	ST6GALNAC5	2.29237195079171e-44	-3.24698709695878	B2
ENSG00000117399	CDC20	4.31341096403283e-50	-3.02972194148532	B2
ENSG00000117650	NEK2	3.74683047185238e-37	-2.92509758727412	B2
ENSG00000117724	CENPF	5.17399001309499e-6	-2.1418349661622	B2
ENSG00000118193	KIF14	1.771325260787e-29	-2.93844671686619	B2
ENSG00000119147	ECRG4	3.63532177773816e-30	-1.99376653711534	B2
ENSG00000119397	CNTRL	1.05809069128182e-7	-1.59798297833664	B2
ENSG00000119403	PHF19	2.69397772007798e-13	-2.0621721058782	B2
ENSG00000119640	ACYP1	0.00243248852119819	-1.07898493700036	B2
ENSG00000120498	TEX11	1.49809944010277e-6	-4.61678431780125	B2
ENSG00000120885	CLU	1.52042201511395e-4	-1.28036861785436	B2
ENSG00000120915	EPHX2	0.0011332878202693	-2.85782004930584	B2
ENSG00000121152	NCAPH	6.25136393291471e-7	-1.35891662768094	B2
ENSG00000121621	KIF18A	9.81541123465384e-18	-1.8839452428816	B2
ENSG00000122483	CCDC18	1.81174458931271e-4	-1.48829907679836	B2
ENSG00000122952	ZWINT	5.1442509246055e-5	-1.26780332568796	B2
ENSG00000122966	CIT	0.00929570848009393	-1.17321847278599	B2
ENSG00000122986	HVCN1	0.0121886954972175	-1.53518052100291	B2
ENSG00000123485	HJURP	1.6958520811801e-7	-1.69314039916789	B2
ENSG00000123975	CKS2	3.63532177773816e-30	-1.99408440990776	B2
ENSG00000124635	H2BC11	7.11767413714652e-12	-3.07665763367322	B2
ENSG00000125968	ID1	1.19223533279711e-8	-1.93250982776741	B2
ENSG00000126752	SSX1	5.13736506714727e-4	-3.3809324816348	B2
ENSG00000126787	DLGAP5	3.14083196661567e-20	-2.64101857781546	B2
ENSG00000128253	RFPL2	8.57599754430453e-21	-4.46465611414732	B2
ENSG00000128886	ELL3	0.0018628822859992	-1.42486603466236	B2
ENSG00000128944	KNSTRN	9.50861656875236e-75	-1.99477688912171	B2
ENSG00000129195	PIMREG	2.39525018899282e-6	-1.60284754118227	B2
ENSG00000129355	CDKN2D	5.67568797300886e-14	-2.76239691316728	B2
ENSG00000129534	MIS18BP1	9.3031947089401e-13	-1.54019834250653	B2
ENSG00000129810	SGO1	1.5219424101129e-4	-2.0087082271597	B2
ENSG00000130066	SAT1	9.65380485167565e-18	-1.17748646759244	B2
ENSG00000130270	ATP8B3	6.8935753414516e-5	-1.26846494571964	B2
ENSG00000131037	EPS8L1	0.0230024400496814	-1.02072065971583	B2
ENSG00000131747	TOP2A	4.61213518972218e-6	-1.83179688075656	B2
ENSG00000132185	FCRLA	6.51902200898799e-18	-1.86460137908373	B2
ENSG00000132965	ALOX5AP	2.37969807575409e-12	-2.58433382340309	B2
ENSG00000133101	CCNA1	9.84982703774454e-79	-3.56819837024954	B2
ENSG00000134057	CCNB1	4.03362113031131e-58	-3.30257612141973	B2
ENSG00000134222	PSRC1	3.11982066110106e-12	-1.97750142926722	B2
ENSG00000134690	CDCA8	3.73488099821768e-10	-2.05533225639794	B2
ENSG00000135114	OASL	0.0142689806542155	-2.04997026681038	B2
ENSG00000135451	TROAP	1.46324411873257e-70	-2.99477259691189	B2
ENSG00000135476	ESPL1	7.10195313578432e-7	-1.70905287780906	B2
ENSG00000135749	PCNX2	3.06118713377631e-5	-1.62488659864881	B2
ENSG00000136108	CKAP2	2.368373656225e-23	-1.65385393715692	B2
ENSG00000137135	ARHGEF39	2.12304287722527e-5	-1.74315073769441	B2
ENSG00000137193	PIM1	2.31947397065906e-49	-2.71473250962022	B2
ENSG00000137463	MGARP	0.00537918862812074	-2.00312623337515	B2
ENSG00000137575	SDCBP	1.68786292470972e-30	-1.16079420736194	B2
ENSG00000137767	SQOR	3.35593014402384e-29	-2.15852132322272	B2
ENSG00000137804	NUSAP1	4.13245775033117e-15	-2.44716351236084	B2
ENSG00000137807	KIF23	1.24766664186277e-5	-1.72804088972186	B2
ENSG00000137812	KNL1	0.00234654343569868	-2.09070002348565	B2
ENSG00000137880	GCHFR	0.0476723034401182	-1.44243704938815	B2
ENSG00000137959	IFI44L	0.00125744555303198	-2.59396334043477	B2
ENSG00000138134	STAMBPL1	3.85592876454331e-12	-1.34361338652867	B2
ENSG00000138160	KIF11	4.87450705490024e-13	-2.06755461802616	B2
ENSG00000138180	CEP55	5.67247374336646e-8	-2.09221005633113	B2
ENSG00000138182	KIF20B	1.44645081793237e-4	-1.38441039862235	B2
ENSG00000138646	HERC5	1.02488021661127e-6	-1.96295583488492	B2
ENSG00000138778	CENPE	6.48618099532342e-17	-2.70619968476426	B2
ENSG00000139287	TPH2	3.63751823287427e-6	-3.25217502398783	B2
ENSG00000139354	GAS2L3	3.45810987492995e-6	-2.20610045357747	B2
ENSG00000139567	ACVRL1	0.00110618362451742	-1.74379552635828	B2
ENSG00000139734	DIAPH3	1.27370433606964e-4	-1.0360141809898	B2
ENSG00000139970	RTN1	0.00121440286660063	-2.20960509378576	B2
ENSG00000140287	HDC	5.72567750483392e-8	-3.02967491752304	B2
ENSG00000140451	PIF1	3.55071475424937e-6	-1.89968068307263	B2
ENSG00000140534	TICRR	3.14460133002645e-5	-1.1552797844704	B2
ENSG00000141946	ZIM3	1.78999806879271e-10	-4.03915295013316	B2
ENSG00000142945	KIF2C	5.94813002434229e-17	-2.79570608148253	B2
ENSG00000143228	NUF2	6.86912680548487e-8	-2.42304467873281	B2
ENSG00000143933	CALM2	7.48844732669266e-21	-1.00942565055746	B2
ENSG00000144681	STAC	4.82888205167272e-5	-3.09288865385664	B2
ENSG00000145386	CCNA2	2.62776505750675e-13	-2.16252117488713	B2
ENSG00000145708	CRHBP	1.88751137807767e-5	-3.84600341287963	B2
ENSG00000146410	MTFR2	7.8689150408294e-5	-1.28182775339771	B2
ENSG00000146670	CDCA5	4.65187283137243e-9	-1.7186436090552	B2
ENSG00000148773	MKI67	5.90367843991384e-5	-1.97046506772406	B2
ENSG00000149503	INCENP	5.74503014337737e-33	-2.22507830160558	B2
ENSG00000150244	TRIM48	2.11646492610444e-8	-3.27042126594331	B2
ENSG00000153404	PLEKHG4B	4.40619020063544e-5	-2.76132427167628	B2
ENSG00000154040	CABYR	9.48304560269497e-6	-1.73267213989831	B2
ENSG00000154451	GBP5	0.00205044555445503	-1.80482933397086	B2
ENSG00000155629	PIK3AP1	0.0528176892223836	-1.37931397381348	B2
ENSG00000156395	SORCS3	0.00288547277915633	-2.54188654955883	B2
ENSG00000156509	FBXO43	1.80471091952469e-4	-2.06117124759392	B2
ENSG00000156510	HKDC1	0.00752362097197079	-2.09834313523697	B2
ENSG00000156970	BUB1B	0.00472308405913803	-1.52721893652452	B2
ENSG00000157399	ARSL	0.00240738814202371	-1.04437460478326	B2
ENSG00000157456	CCNB2	2.33685895757097e-20	-2.45115035783714	B2
ENSG00000157601	MX1	5.35548795342303e-8	-2.22985610178386	B2
ENSG00000158163	DZIP1L	0.00566198185050334	-1.69247720557359	B2
ENSG00000158164	TMSB15A	3.65218153726736e-5	-1.37065395151618	B2
ENSG00000158402	CDC25C	2.18420425443191e-24	-2.55086619084167	B2
ENSG00000158516	CPA2	5.5556878940702e-14	-4.89511185281024	B2
ENSG00000159450	TCHH	0.0841663606781995	-2.13210200917597	B2
ENSG00000160447	PKN3	2.06303242548199e-7	-1.1754692092946	B2
ENSG00000161653	NAGS	0.0143421397328565	-1.64822287176501	B2
ENSG00000161692	DBF4B	2.20754387264678e-23	-2.67994355852428	B2
ENSG00000161800	RACGAP1	1.86565244628898e-21	-2.14461032846223	B2
ENSG00000161888	SPC24	0.00850256178069934	-1.05902029556446	B2
ENSG00000162063	CCNF	1.52322614296308e-9	-2.07586140024136	B2
ENSG00000162174	ASRGL1	3.28975061052811e-19	-1.50349688727294	B2
ENSG00000162391	FAM151A	1.11730875500343e-23	-3.09313364443229	B2
ENSG00000162444	RBP7	6.14133088222484e-10	-2.98716291181121	B2
ENSG00000162511	LAPTM5	4.07181815686032e-4	-2.4583412772625	B2
ENSG00000162783	IER5	0.0342625249265269	-1.4003962845628	B2
ENSG00000162892	IL24	4.21497804970937e-7	-4.27589062554872	B2
ENSG00000163283	ALPP	1.399088043778e-16	-3.5359037961396	B2
ENSG00000163286	ALPG	2.18613912262259e-21	-3.63164449419236	B2
ENSG00000163507	CIP2A	4.22453987275826e-9	-1.81774314005129	B2
ENSG00000163535	SGO2	2.80946612517073e-18	-2.19253670846773	B2
ENSG00000163808	KIF15	0.00834451252551132	-1.26206906147656	B2
ENSG00000163923	RPL39L	3.83058962793971e-40	-1.9551928516429	B2
ENSG00000164032	H2AZ1	1.37587009930312e-14	-1.24866762157656	B2
ENSG00000164070	HSPA4L	3.13885150178022e-5	-1.37568041288972	B2
ENSG00000164087	POC1A	8.52647611953445e-5	-1.1715055091464	B2
ENSG00000164104	HMGB2	2.0473953603854e-11	-1.35801776487843	B2
ENSG00000164109	MAD2L1	5.15307347936298e-13	-1.59453466744811	B2
ENSG00000164136	IL15	2.91565173253048e-8	-1.18801642969202	B2
ENSG00000164199	ADGRV1	0.00716415690716763	-1.64058669720984	B2
ENSG00000164508	H2AC1	5.58458813750269e-8	-3.15187799566512	B2
ENSG00000164611	PTTG1	1.41955598623811e-32	-2.62261845841771	B2
ENSG00000165304	MELK	5.58202939158853e-10	-1.40406472957725	B2
ENSG00000165480	SKA3	4.84365205647861e-4	-1.33209594160616	B2
ENSG00000165929	TC2N	5.97658262051776e-15	-5.31150497805253	B2
ENSG00000166451	CENPN	1.27484601057902e-5	-1.53131752696376	B2
ENSG00000166851	PLK1	2.4890013923201e-68	-3.12267880146132	B2
ENSG00000166900	STX3	4.60952576315904e-4	-1.23359663937159	B2
ENSG00000167525	PROCA1	6.92818824460867e-8	-2.47355380524809	B2
ENSG00000167550	RHEBL1	5.7693014691878e-9	-2.35448923928712	B2
ENSG00000167964	RAB26	0.0349666471051409	-1.63957776360786	B2
ENSG00000168078	PBK	6.99170440928798e-7	-1.80765622180196	B2
ENSG00000169607	CKAP2L	8.51511086778839e-4	-1.64067146483433	B2
ENSG00000169679	BUB1	4.04268184565786e-24	-2.47754772160561	B2
ENSG00000170312	CDK1	1.00232121398074e-7	-1.90234704196911	B2
ENSG00000170540	ARL6IP1	4.89413442010592e-50	-1.63878815940207	B2
ENSG00000171241	SHCBP1	4.19691086896799e-7	-1.64374710260201	B2
ENSG00000171747	LGALS4	0.0114728246765375	-1.48110783879193	B2
ENSG00000171848	RRM2	0.0186819636199077	-1.09432042808299	B2
ENSG00000171940	ZNF217	1.26583172075912e-9	-1.46192951097373	B2
ENSG00000172201	ID4	0.0237639777734745	-1.52621307709697	B2
ENSG00000172602	RND1	0.00423228949560662	-2.69947938623469	B2
ENSG00000172795	DCP2	3.60519328634059e-9	-1.07765614180923	B2
ENSG00000172828	CES3	0.0440945766978707	-1.7059197192883	B2
ENSG00000173207	CKS1B	3.92009652368948e-24	-1.54245473941192	B2
ENSG00000173947	PIFO	0.00142591197316689	-1.10713727610322	B2
ENSG00000174255	ZNF80	3.01247953806148e-5	-3.37212882397412	B2
ENSG00000174460	ZCCHC12	0.00230248207580693	-2.52500410503275	B2
ENSG00000175063	UBE2C	8.96014882123376e-36	-2.89439897885777	B2
ENSG00000175216	CKAP5	2.73451035045501e-20	-1.25635970139018	B2
ENSG00000175352	NRIP3	1.65041160425073e-9	-1.91581438536207	B2
ENSG00000176244	ACBD7	8.64003808759794e-4	-1.99413045896899	B2
ENSG00000176302	FOXR1	3.5795179913629e-27	-4.05077573590819	B2
ENSG00000177721	ANXA2R	0.0041788576615055	-1.5004715666867	B2
ENSG00000178878	APOLD1	0.0274150868336767	-1.97990069093518	B2
ENSG00000178928	TPRX1	4.76002481517375e-97	-4.10060540536097	B2
ENSG00000178999	AURKB	7.91970073682371e-7	-2.31522772312503	B2
ENSG00000181019	NQO1	1.07787589946456e-36	-1.0898917572679	B2
ENSG00000181274	FRAT2	2.50156669466016e-16	-2.76888689834252	B2
ENSG00000182481	KPNA2	4.77008398237675e-180	-2.76861357414921	B2
ENSG00000182504	CEP97	4.2174785258669e-68	-1.70302902780675	B2
ENSG00000182853	VMO1	2.81820672945009e-12	-3.33075032513307	B2
ENSG00000183150	GPR19	1.52431021099004e-4	-1.63045105385664	B2
ENSG00000183486	MX2	3.70861088949327e-4	-1.87582207344724	B2
ENSG00000183508	TENT5C	1.28063780952319e-6	-3.1687552033618	B2
ENSG00000183549	ACSM5	1.41361138817289e-5	-1.08802217828767	B2
ENSG00000183765	CHEK2	4.44666027957474e-5	-1.8117427101748	B2
ENSG00000183856	IQGAP3	1.05666013047715e-12	-1.69052855895191	B2
ENSG00000184661	CDCA2	5.61267946551502e-11	-2.22420732334261	B2
ENSG00000185262	UBALD2	1.4842934096268e-4	-1.44862812804261	B2
ENSG00000185339	TCN2	0.00150264665243173	-1.11659215049913	B2
ENSG00000185480	PARPBP	5.72690725521222e-17	-2.11500287411187	B2
ENSG00000185745	IFIT1	6.94651169902557e-20	-2.1577867680021	B2
ENSG00000186185	KIF18B	1.05120925827845e-4	-1.7607559242577	B2
ENSG00000186193	SAPCD2	7.30661457101674e-10	-1.77193328865396	B2
ENSG00000186326	RGS9BP	9.65765528624549e-25	-2.77416705586036	B2
ENSG00000187210	GCNT1	9.1737384527528e-16	-3.13432551771611	B2
ENSG00000187545	PRAMEF10	4.47084191679591e-29	-4.20163096728739	B2
ENSG00000187569	DPPA3	1.11530096032705e-23	-4.89608043032322	B2
ENSG00000187764	SEMA4D	1.43955174929733e-6	-3.81394539750885	B2
ENSG00000187833	C2orf78	8.86232906708982e-7	-3.88203734826336	B2
ENSG00000188229	TUBB4B	2.74433698634474e-30	-1.51271023074619	B2
ENSG00000188486	H2AX	1.02389530677751e-6	-1.29496276203518	B2
ENSG00000188610	FAM72B	7.92286234227175e-10	-1.85380542262391	B2
ENSG00000188816	HMX2	0.043654426400999	-1.17844229535258	B2
ENSG00000196289	BECN2	4.34874464283923e-14	-4.67512640082381	B2
ENSG00000196550	FAM72A	3.73085396824448e-5	-1.41586795493528	B2
ENSG00000196787	H2AC11	0.00277105043381898	-1.29917423180704	B2
ENSG00000197061	H4C3	0.030224000207694	-1.03351330232604	B2
ENSG00000197123	ZNF679	3.36860143957748e-23	-7.1636812137184	B2
ENSG00000197153	H3C12	0.0364109762144867	-1.18547629166935	B2
ENSG00000197213	ZSCAN5B	1.2100695450807e-21	-4.14575181398566	B2
ENSG00000197471	SPN	3.91720555465558e-4	-2.59278823215365	B2
ENSG00000197903	H2BC12	6.21799010258948e-14	-2.03066651005371	B2
ENSG00000198074	AKR1B10	4.78204683073483e-7	-2.75724359214587	B2
ENSG00000198331	HYLS1	1.36723475432395e-20	-2.30670341356236	B2
ENSG00000198753	PLXNB3	1.55666073037519e-47	-4.10874758276647	B2
ENSG00000198826	ARHGAP11A	3.46297190890017e-16	-2.05380591907936	B2
ENSG00000198830	HMGN2	6.03462472925041e-11	-1.61265700327275	B2
ENSG00000198901	PRC1	3.64184484107123e-9	-2.24630500658333	B2
ENSG00000204335	SP5	0.00871273869002109	-2.3904903933529	B2
ENSG00000204478	PRAMEF20	5.26051659578083e-77	-5.46172133957087	B2
ENSG00000204479	PRAMEF17	4.56316893396503e-16	-4.9714292560994	B2
ENSG00000204480	PRAMEF19	2.56807372163115e-38	-5.3238749489484	B2
ENSG00000204501	PRAMEF15	1.12015819100663e-50	-5.53170403107778	B2
ENSG00000204532	ZSCAN5C	1.41610751810803e-5	-4.33383784854318	B2
ENSG00000204711	CFAP95	2.5018249535248e-13	-3.25511753715069	B2
ENSG00000205857	NANOGNB	3.0631593192705e-14	-3.81235260942529	B2
ENSG00000213185	FAM24B	2.45953169445003e-9	-2.10450909795192	B2
ENSG00000213186	TRIM59	8.15637448336667e-12	-1.72586316031747	B2
ENSG00000213347	MXD3	5.14083837235768e-5	-1.58738244393593	B2
ENSG00000213921	LEUTX	1.66348140794703e-70	-8.95448311820113	B2
ENSG00000214226	C17orf67	0.0299004323021454	-1.54687544604836	B2
ENSG00000214274	ANG	0.0198102153049555	-1.20417525707814	B2
ENSG00000214357	NEURL1B	0.00218586682233899	-1.11259642363187	B2
ENSG00000215784	FAM72D	2.82139500601714e-6	-1.93180649488533	B2
ENSG00000221955	SLC12A8	1.7703288233209e-6	-1.66572309006679	B2
ENSG00000224107	ETDB	3.8248748579765e-16	-4.52515495672573	B2
ENSG00000226650	KIF4B	0.0035664317468832	-2.10315015573636	B2
ENSG00000237649	KIFC1	8.72466583044784e-11	-1.77086256158766	B2
ENSG00000239620	PRR20G	7.90478243900914e-10	-3.98908600310997	B2
ENSG00000258873	DUXA	5.53830909825922e-10	-3.58957674915978	B2
ENSG00000259009	TPRX2	2.55577164989428e-69	-3.79103559309486	B2
ENSG00000269720	CCDC194	3.21440638104827e-11	-3.43033740163781	B2
ENSG00000270276	H4C15	3.48728862847105e-13	-3.34560911717764	B2
ENSG00000270882	H4C14	6.16217390561207e-5	-2.13435146098184	B2
ENSG00000273213	H3-7	1.4751446843749e-15	-2.95900040507562	B2
ENSG00000273983	H3C8	1.79071682707273e-8	-2.66941583828831	B2
ENSG00000274290	H2BC6	0.0192618640166766	-1.8336273463444	B2
ENSG00000274641	H2BC17	0.00105450793955663	-2.46041637211723	B2
ENSG00000278318	ZNF229	3.39305898505549e-10	-2.43704701505739	B2
ENSG00000278828	H3C10	3.01297588338529e-5	-2.96255474019457	B2
ENSG00000282757	DUXB	4.19483005731035e-29	-4.64052696143207	B2
ENSG00000283361	CFAP97D2	2.0163890450289e-12	-4.51322089075431	B2
ENSG00000285891	MSANTD5	3.68978064477886e-16	-4.56011410071278	B2
ENSG00000004799	PDK4	0.046748541164471	-1.10315054887542	DEL4-SM-A
ENSG00000005189	REXO5	4.42594494280474e-16	-1.54865436069624	DEL4-SM-A
ENSG00000006634	DBF4	2.55814083255728e-12	-1.20108152577122	DEL4-SM-A
ENSG00000006788	MYH13	0.096228052478439	-1.26478128606682	DEL4-SM-A
ENSG00000010292	NCAPD2	4.44450225090684e-13	-1.32135511566949	DEL4-SM-A
ENSG00000011426	ANLN	1.09822912494641e-5	-1.07311604816235	DEL4-SM-A
ENSG00000013810	TACC3	5.13322871492326e-52	-1.79761489658596	DEL4-SM-A
ENSG00000024526	DEPDC1	3.04136933436765e-67	-1.90260914207659	DEL4-SM-A
ENSG00000029993	HMGB3	7.96703348491715e-35	-1.42124972587152	DEL4-SM-A
ENSG00000035499	DEPDC1B	6.0332845957003e-19	-1.45916487242449	DEL4-SM-A
ENSG00000040275	SPDL1	8.05202752460253e-30	-1.30859490869753	DEL4-SM-A
ENSG00000064199	SPA17	2.8750929830725e-5	-1.88493203818937	DEL4-SM-A
ENSG00000066279	ASPM	1.51953220671166e-20	-2.32598007253252	DEL4-SM-A
ENSG00000068489	PRR11	1.12688768678822e-5	-1.91016388505633	DEL4-SM-A
ENSG00000070759	TESK2	1.40210487422677e-5	-1.00732990804651	DEL4-SM-A
ENSG00000072571	HMMR	4.00445431654381e-33	-2.36065682117769	DEL4-SM-A
ENSG00000072864	NDE1	1.55758689051489e-8	-1.52162412041496	DEL4-SM-A
ENSG00000075218	GTSE1	3.71265044540142e-20	-2.39181565715683	DEL4-SM-A
ENSG00000076382	SPAG5	6.6887793651444e-25	-1.68389357282977	DEL4-SM-A
ENSG00000077152	UBE2T	1.31350410381281e-25	-1.06796353948642	DEL4-SM-A
ENSG00000079616	KIF22	1.06233492139815e-20	-1.55702516693255	DEL4-SM-A
ENSG00000080986	NDC80	7.29643468758766e-21	-2.14010310833249	DEL4-SM-A
ENSG00000087245	MMP2	1.4050387857282e-47	-1.46750276325595	DEL4-SM-A
ENSG00000087510	TFAP2C	2.60070234235385e-4	-3.04477305249174	DEL4-SM-A
ENSG00000087586	AURKA	4.13410176211788e-20	-2.06182378441942	DEL4-SM-A
ENSG00000088325	TPX2	2.83466950647995e-34	-1.86190055568743	DEL4-SM-A
ENSG00000089127	OAS1	2.30553470562503e-6	-6.1366618888583	DEL4-SM-A
ENSG00000089685	BIRC5	8.94203296887829e-99	-2.53861341602245	DEL4-SM-A
ENSG00000090889	KIF4A	3.98843960134408e-13	-2.58396995533918	DEL4-SM-A
ENSG00000090932	DLL3	0.0168013404599479	-1.50701794171857	DEL4-SM-A
ENSG00000092140	G2E3	2.46708287925026e-6	-1.06649869850884	DEL4-SM-A
ENSG00000095739	BAMBI	1.99696706518077e-4	-2.43564813963923	DEL4-SM-A
ENSG00000099994	SUSD2	0.0307923268548936	-1.46279547048687	DEL4-SM-A
ENSG00000100290	BIK	0.0659767457932468	-3.29543614193402	DEL4-SM-A
ENSG00000100526	CDKN3	8.15887800584278e-60	-2.77210012472259	DEL4-SM-A
ENSG00000100784	RPS6KA5	9.19408201961908e-12	-1.34775178642423	DEL4-SM-A
ENSG00000100867	DHRS2	5.22024942827581e-8	-4.25625006659384	DEL4-SM-A
ENSG00000100908	EMC9	2.56730658965838e-36	-1.22122708210473	DEL4-SM-A
ENSG00000101347	SAMHD1	5.72897771725729e-4	-1.96099724550664	DEL4-SM-A
ENSG00000101447	FAM83D	4.17839485863701e-23	-2.67139582131114	DEL4-SM-A
ENSG00000101670	LIPG	0.035962003186413	-1.19407207554517	DEL4-SM-A
ENSG00000103740	ACSBG1	6.41566003176602e-8	-3.50292214544677	DEL4-SM-A
ENSG00000104147	OIP5	5.49942027685737e-20	-1.47887634008424	DEL4-SM-A
ENSG00000105325	FZR1	2.55804239217056e-6	-1.01265752716071	DEL4-SM-A
ENSG00000106462	EZH2	1.91276154547711e-20	-1.375564094487	DEL4-SM-A
ENSG00000108106	UBE2S	9.30875148183742e-34	-2.32010422070958	DEL4-SM-A
ENSG00000108932	SLC16A6	2.76263495350353e-5	-1.47481053318772	DEL4-SM-A
ENSG00000108947	EFNB3	0.094291783961879	-1.31435342934704	DEL4-SM-A
ENSG00000109339	MAPK10	2.17747424937433e-9	-1.12882162943087	DEL4-SM-A
ENSG00000109674	NEIL3	1.43025772741338e-47	-2.77775639926674	DEL4-SM-A
ENSG00000109805	NCAPG	8.39530625926536e-13	-2.12441505205729	DEL4-SM-A
ENSG00000110660	SLC35F2	8.01912870300367e-7	-1.33681087106917	DEL4-SM-A
ENSG00000111206	FOXM1	1.33826650903725e-42	-2.26751656029545	DEL4-SM-A
ENSG00000111665	CDCA3	5.47216497909769e-38	-2.82050953640262	DEL4-SM-A
ENSG00000112029	FBXO5	6.3291313560175e-38	-1.57352641356671	DEL4-SM-A
ENSG00000112742	TTK	6.23265284426865e-12	-1.72597403470151	DEL4-SM-A
ENSG00000112984	KIF20A	4.94917052693971e-89	-2.87725339601543	DEL4-SM-A
ENSG00000113249	HAVCR1	7.93054733548419e-4	-2.13957138545733	DEL4-SM-A
ENSG00000113368	LMNB1	1.44023944652619e-21	-1.78564355097093	DEL4-SM-A
ENSG00000113810	SMC4	5.52543048651917e-71	-1.30240191881545	DEL4-SM-A
ENSG00000114107	CEP70	3.01521840941441e-19	-1.5532268643768	DEL4-SM-A
ENSG00000115163	CENPA	5.25407972917552e-5	-1.86030508278149	DEL4-SM-A
ENSG00000115919	KYNU	7.67031513764253e-13	-1.69571426512274	DEL4-SM-A
ENSG00000116663	FBXO6	0.0050872278628541	-1.02965859152401	DEL4-SM-A
ENSG00000117069	ST6GALNAC5	1.04403270560703e-4	-1.22674673063408	DEL4-SM-A
ENSG00000117399	CDC20	6.55719934665888e-20	-1.90583848626847	DEL4-SM-A
ENSG00000117650	NEK2	5.24154270712835e-56	-2.79778397155863	DEL4-SM-A
ENSG00000117724	CENPF	4.61742324730788e-52	-2.48361183244026	DEL4-SM-A
ENSG00000118193	KIF14	5.9451016585167e-32	-2.3496456502576	DEL4-SM-A
ENSG00000119147	ECRG4	4.43785649148496e-11	-2.01525614218231	DEL4-SM-A
ENSG00000119397	CNTRL	7.34405851026082e-11	-1.67028637692379	DEL4-SM-A
ENSG00000119403	PHF19	9.87246300473772e-17	-2.01859870200146	DEL4-SM-A
ENSG00000119640	ACYP1	7.63265524513127e-24	-1.31139331711022	DEL4-SM-A
ENSG00000120498	TEX11	0.0607841963099915	-1.62816588134854	DEL4-SM-A
ENSG00000120885	CLU	5.4996349207986e-5	-1.04044216457379	DEL4-SM-A
ENSG00000120915	EPHX2	0.0278625535374658	-4.00903249331119	DEL4-SM-A
ENSG00000121152	NCAPH	7.59718354965536e-35	-1.31562577946217	DEL4-SM-A
ENSG00000121621	KIF18A	4.9862339896097e-16	-1.30389349792179	DEL4-SM-A
ENSG00000122483	CCDC18	1.75632617194602e-10	-1.32457473328407	DEL4-SM-A
ENSG00000122952	ZWINT	5.70589346638446e-47	-1.32113813083291	DEL4-SM-A
ENSG00000122966	CIT	1.10131706225488e-4	-1.09446449261836	DEL4-SM-A
ENSG00000122986	HVCN1	0.0725013316307346	-1.31647828307612	DEL4-SM-A
ENSG00000123485	HJURP	6.12427037517086e-43	-2.53890613223862	DEL4-SM-A
ENSG00000123975	CKS2	2.90669135257729e-72	-1.68629301841033	DEL4-SM-A
ENSG00000124635	H2BC11	1.26466563062354e-32	-2.05719981856996	DEL4-SM-A
ENSG00000125968	ID1	4.94112330806067e-9	-1.97347548713136	DEL4-SM-A
ENSG00000126752	SSX1	0.0782483377577836	-1.4849861438696	DEL4-SM-A
ENSG00000126787	DLGAP5	6.99730377381113e-29	-2.84116046159894	DEL4-SM-A
ENSG00000128253	RFPL2	1.06259646085394e-6	-1.13206910163389	DEL4-SM-A
ENSG00000128886	ELL3	0.0102631667639539	-1.65330885620925	DEL4-SM-A
ENSG00000128944	KNSTRN	7.45079519583375e-29	-1.22516893256376	DEL4-SM-A
ENSG00000129195	PIMREG	3.32314167223318e-25	-2.35968493881527	DEL4-SM-A
ENSG00000129355	CDKN2D	2.41168125396012e-78	-2.74730440224996	DEL4-SM-A
ENSG00000129534	MIS18BP1	6.10473744244e-22	-1.14855019011942	DEL4-SM-A
ENSG00000129810	SGO1	1.35421263065473e-29	-1.61419291951094	DEL4-SM-A
ENSG00000130066	SAT1	7.58790286541462e-86	-1.63865374614427	DEL4-SM-A
ENSG00000130270	ATP8B3	1.11067897094313e-13	-2.33902594912834	DEL4-SM-A
ENSG00000131037	EPS8L1	0.0101860288785829	-1.09679208152758	DEL4-SM-A
ENSG00000131747	TOP2A	1.87217686392143e-40	-2.4002985053858	DEL4-SM-A
ENSG00000132185	FCRLA	2.96607525441038e-19	-1.79353695471952	DEL4-SM-A
ENSG00000132965	ALOX5AP	3.15065496788402e-9	-1.39598776765352	DEL4-SM-A
ENSG00000133101	CCNA1	9.15804065131717e-4	-1.06344342383709	DEL4-SM-A
ENSG00000134057	CCNB1	2.47040898672832e-43	-2.63239072313372	DEL4-SM-A
ENSG00000134222	PSRC1	4.93533267475841e-55	-2.44292770697913	DEL4-SM-A
ENSG00000134690	CDCA8	8.50291148020958e-56	-2.16021684223867	DEL4-SM-A
ENSG00000135114	OASL	3.18256398693262e-5	-5.85448637776334	DEL4-SM-A
ENSG00000135451	TROAP	6.47775439264697e-31	-2.73344198375256	DEL4-SM-A
ENSG00000135476	ESPL1	0.00381348700788985	-1.46989889568706	DEL4-SM-A
ENSG00000135749	PCNX2	7.19994376300144e-31	-2.60106658582503	DEL4-SM-A
ENSG00000136108	CKAP2	6.96028058408738e-74	-1.55913257025645	DEL4-SM-A
ENSG00000137135	ARHGEF39	2.00365834359455e-15	-2.56824489720402	DEL4-SM-A
ENSG00000137193	PIM1	1.71871339226932e-12	-1.82298822714539	DEL4-SM-A
ENSG00000137463	MGARP	0.0037345037162828	-2.04169456221971	DEL4-SM-A
ENSG00000137575	SDCBP	2.447897066254e-52	-1.0507389804848	DEL4-SM-A
ENSG00000137767	SQOR	7.94960689213328e-6	-1.40955339084575	DEL4-SM-A
ENSG00000137804	NUSAP1	9.4423209869992e-34	-2.53383908673314	DEL4-SM-A
ENSG00000137807	KIF23	1.55959222384759e-34	-1.53750395579296	DEL4-SM-A
ENSG00000137812	KNL1	0.00202395803140578	-1.40511962764827	DEL4-SM-A
ENSG00000137880	GCHFR	4.54016388571377e-6	-1.27162394630391	DEL4-SM-A
ENSG00000137959	IFI44L	4.4401978231918e-7	-5.61065149123577	DEL4-SM-A
ENSG00000138134	STAMBPL1	1.40067368579275e-12	-1.65924737566499	DEL4-SM-A
ENSG00000138160	KIF11	3.27188879874479e-15	-1.77887973569527	DEL4-SM-A
ENSG00000138180	CEP55	3.15895469645509e-43	-2.25470231691667	DEL4-SM-A
ENSG00000138182	KIF20B	5.98923915838651e-15	-1.59160815465034	DEL4-SM-A
ENSG00000138646	HERC5	7.9751071447048e-7	-4.28320653013308	DEL4-SM-A
ENSG00000138778	CENPE	1.04899077407764e-12	-2.02762573178631	DEL4-SM-A
ENSG00000139287	TPH2	1.3280115327688e-8	-3.0523271500608	DEL4-SM-A
ENSG00000139354	GAS2L3	7.24764336684621e-42	-2.2749450840746	DEL4-SM-A
ENSG00000139567	ACVRL1	0.00300947726153362	-2.16521338321138	DEL4-SM-A
ENSG00000139734	DIAPH3	6.28150924718679e-33	-1.24173215738834	DEL4-SM-A
ENSG00000139970	RTN1	5.49540880798335e-4	-1.1164875091293	DEL4-SM-A
ENSG00000140287	HDC	0.0213989344464869	-1.79501731515448	DEL4-SM-A
ENSG00000140451	PIF1	0.00545440265350186	-1.37225316135759	DEL4-SM-A
ENSG00000140534	TICRR	0.0182345713622048	-1.14193147944579	DEL4-SM-A
ENSG00000141946	ZIM3	0.0926078984272959	-1.29925175186684	DEL4-SM-A
ENSG00000142945	KIF2C	1.52368810901215e-23	-1.94989724808249	DEL4-SM-A
ENSG00000143228	NUF2	1.9056293824007e-14	-2.18660135349873	DEL4-SM-A
ENSG00000143933	CALM2	4.39181833049497e-53	-1.01360309477424	DEL4-SM-A
ENSG00000144681	STAC	0.074731661407042	-2.02904508917461	DEL4-SM-A
ENSG00000145386	CCNA2	9.64248161292669e-39	-1.88707051581935	DEL4-SM-A
ENSG00000145708	CRHBP	0.0433668106926272	-1.79393054717583	DEL4-SM-A
ENSG00000146410	MTFR2	0.00161495509882641	-1.08741860233176	DEL4-SM-A
ENSG00000146670	CDCA5	6.18596284894511e-31	-1.58514080571654	DEL4-SM-A
ENSG00000148773	MKI67	1.77304208898882e-16	-3.27870059437966	DEL4-SM-A
ENSG00000149503	INCENP	9.93119333917086e-4	-1.10454405202235	DEL4-SM-A
ENSG00000150244	TRIM48	3.52931903044196e-6	-1.17401993268977	DEL4-SM-A
ENSG00000153404	PLEKHG4B	0.0167005984395535	-1.55701020195485	DEL4-SM-A
ENSG00000154040	CABYR	5.4996349207986e-5	-1.23194612981133	DEL4-SM-A
ENSG00000154451	GBP5	3.32506180377661e-5	-2.26264102090717	DEL4-SM-A
ENSG00000155629	PIK3AP1	0.0111839243065064	-1.70366837690746	DEL4-SM-A
ENSG00000156395	SORCS3	0.0654553724107317	-1.17236986170013	DEL4-SM-A
ENSG00000156509	FBXO43	6.60537416067195e-6	-2.27132490352082	DEL4-SM-A
ENSG00000156510	HKDC1	0.0466072401559355	-2.18943957950804	DEL4-SM-A
ENSG00000156970	BUB1B	1.98755458089929e-12	-1.57509708546823	DEL4-SM-A
ENSG00000157399	ARSL	2.49048955143692e-10	-1.47492419204544	DEL4-SM-A
ENSG00000157456	CCNB2	1.39067675684077e-35	-2.58922052177929	DEL4-SM-A
ENSG00000157601	MX1	0.00202768102192289	-5.27178455251218	DEL4-SM-A
ENSG00000158163	DZIP1L	0.00305890661607042	-1.05506877946521	DEL4-SM-A
ENSG00000158164	TMSB15A	2.64602808560523e-28	-1.84335804355014	DEL4-SM-A
ENSG00000158402	CDC25C	6.355982386475e-25	-2.08698676116929	DEL4-SM-A
ENSG00000158516	CPA2	0.0365341271081381	-2.35032973142707	DEL4-SM-A
ENSG00000159450	TCHH	0.00430465157161086	-1.81126872962856	DEL4-SM-A
ENSG00000160447	PKN3	1.94070658535277e-9	-1.53125373896654	DEL4-SM-A
ENSG00000161653	NAGS	0.0105435498443848	-1.61819710278306	DEL4-SM-A
ENSG00000161692	DBF4B	2.32344154633146e-6	-1.21443856595921	DEL4-SM-A
ENSG00000161800	RACGAP1	2.55515997819525e-9	-1.54231985955416	DEL4-SM-A
ENSG00000161888	SPC24	1.6024612004956e-33	-1.78285964418251	DEL4-SM-A
ENSG00000162063	CCNF	6.57874812924656e-9	-1.66296856071908	DEL4-SM-A
ENSG00000162174	ASRGL1	1.14839415128061e-15	-1.50158086310474	DEL4-SM-A
ENSG00000162391	FAM151A	3.87323806440687e-9	-1.54592693460825	DEL4-SM-A
ENSG00000162444	RBP7	2.58104958578519e-15	-2.59872906737966	DEL4-SM-A
ENSG00000162511	LAPTM5	1.75596750654351e-161	-3.36764513437052	DEL4-SM-A
ENSG00000162783	IER5	5.11735758588607e-6	-1.95400085062401	DEL4-SM-A
ENSG00000162892	IL24	1.84630661221999e-4	-2.79919279009395	DEL4-SM-A
ENSG00000163283	ALPP	2.04938653812502e-18	-2.44743458374498	DEL4-SM-A
ENSG00000163286	ALPG	1.25248649774842e-19	-2.32349117344412	DEL4-SM-A
ENSG00000163507	CIP2A	1.49405085182302e-36	-1.38911643784022	DEL4-SM-A
ENSG00000163535	SGO2	4.62389122911955e-10	-1.32691444495198	DEL4-SM-A
ENSG00000163808	KIF15	8.45713287668539e-8	-1.25304089538823	DEL4-SM-A
ENSG00000163923	RPL39L	7.19919794283622e-21	-1.09144096374508	DEL4-SM-A
ENSG00000164032	H2AZ1	2.41875034045475e-45	-1.0212482070029	DEL4-SM-A
ENSG00000164070	HSPA4L	1.25344431658229e-38	-1.14618592287534	DEL4-SM-A
ENSG00000164087	POC1A	1.28037072095473e-15	-1.04569842590307	DEL4-SM-A
ENSG00000164104	HMGB2	8.22530419574644e-38	-1.71149827669708	DEL4-SM-A
ENSG00000164109	MAD2L1	2.84064485979357e-24	-1.44044646226571	DEL4-SM-A
ENSG00000164136	IL15	3.65911743934718e-6	-1.27209845286364	DEL4-SM-A
ENSG00000164199	ADGRV1	0.0272722727500875	-1.10105220874066	DEL4-SM-A
ENSG00000164508	H2AC1	2.93955395018407e-16	-5.53994555896089	DEL4-SM-A
ENSG00000164611	PTTG1	3.959386264664e-71	-2.29716311668693	DEL4-SM-A
ENSG00000165304	MELK	4.9693638547914e-16	-1.26493660650864	DEL4-SM-A
ENSG00000165480	SKA3	7.00263396298246e-8	-1.28861760437772	DEL4-SM-A
ENSG00000165929	TC2N	3.02611799109021e-5	-2.42550340288105	DEL4-SM-A
ENSG00000166451	CENPN	1.66147473425163e-9	-1.12889446943158	DEL4-SM-A
ENSG00000166851	PLK1	1.0358096426553e-23	-2.57899874577905	DEL4-SM-A
ENSG00000166900	STX3	7.08115404811879e-7	-1.41234555657316	DEL4-SM-A
ENSG00000167525	PROCA1	0.0729236154684136	-1.33151691586393	DEL4-SM-A
ENSG00000167550	RHEBL1	5.48373774503864e-12	-2.03904948481932	DEL4-SM-A
ENSG00000167964	RAB26	0.0155021877639169	-1.77359363935902	DEL4-SM-A
ENSG00000168078	PBK	2.48483281960317e-65	-2.18179815677428	DEL4-SM-A
ENSG00000169607	CKAP2L	4.60578201825167e-24	-1.89142149973712	DEL4-SM-A
ENSG00000169679	BUB1	1.24730983762713e-13	-1.88578746677259	DEL4-SM-A
ENSG00000170312	CDK1	1.13706711585469e-52	-2.04298557461027	DEL4-SM-A
ENSG00000170540	ARL6IP1	3.38201217183168e-45	-1.35875667884165	DEL4-SM-A
ENSG00000171241	SHCBP1	1.52656828237607e-19	-1.44195938596428	DEL4-SM-A
ENSG00000171747	LGALS4	0.0212284094177647	-1.91262712388153	DEL4-SM-A
ENSG00000171848	RRM2	5.00097570222381e-19	-1.72347428455539	DEL4-SM-A
ENSG00000171940	ZNF217	6.13764074734843e-7	-1.1793345802717	DEL4-SM-A
ENSG00000172201	ID4	0.00488009904151935	-1.49796117666878	DEL4-SM-A
ENSG00000172602	RND1	0.0423892413913274	-1.25288253268766	DEL4-SM-A
ENSG00000172795	DCP2	7.0666249725905e-9	-1.09861580711799	DEL4-SM-A
ENSG00000172828	CES3	0.0167135567829088	-1.64282017135504	DEL4-SM-A
ENSG00000173207	CKS1B	2.00664458391095e-85	-1.26689204900277	DEL4-SM-A
ENSG00000173947	PIFO	4.72291828595283e-11	-1.96242201076602	DEL4-SM-A
ENSG00000174255	ZNF80	1.77639385936612e-4	-3.85689362531443	DEL4-SM-A
ENSG00000174460	ZCCHC12	0.00263813213163997	-3.43659814178845	DEL4-SM-A
ENSG00000175063	UBE2C	1.33312274082107e-10	-1.49921789690879	DEL4-SM-A
ENSG00000175216	CKAP5	3.95418544739359e-13	-1.40001460002985	DEL4-SM-A
ENSG00000175352	NRIP3	5.70588602117362e-4	-1.14285412180634	DEL4-SM-A
ENSG00000176244	ACBD7	0.0853698354839479	-1.5938839545776	DEL4-SM-A
ENSG00000176302	FOXR1	0.0126001344893284	-2.4433234654392	DEL4-SM-A
ENSG00000177721	ANXA2R	2.4380454764234e-5	-1.73014012994964	DEL4-SM-A
ENSG00000178878	APOLD1	7.87712016032833e-4	-1.12323920767591	DEL4-SM-A
ENSG00000178928	TPRX1	0.00248133570173546	-1.13788948651896	DEL4-SM-A
ENSG00000178999	AURKB	7.49434057653212e-68	-2.55264516907346	DEL4-SM-A
ENSG00000181019	NQO1	2.6194585365097e-42	-2.00068352317115	DEL4-SM-A
ENSG00000181274	FRAT2	2.23684816420316e-6	-1.11777116593337	DEL4-SM-A
ENSG00000182481	KPNA2	8.22025074040405e-17	-1.40695089086048	DEL4-SM-A
ENSG00000182504	CEP97	5.07269630239224e-19	-1.00326071609622	DEL4-SM-A
ENSG00000182853	VMO1	8.15937951490338e-15	-2.28418890820008	DEL4-SM-A
ENSG00000183150	GPR19	8.566415891343e-5	-1.49960963448958	DEL4-SM-A
ENSG00000183486	MX2	0.00695698245805696	-2.26730068340463	DEL4-SM-A
ENSG00000183508	TENT5C	0.0291740544705412	-1.66167647835064	DEL4-SM-A
ENSG00000183549	ACSM5	1.69282882561787e-7	-1.15602589338067	DEL4-SM-A
ENSG00000183765	CHEK2	1.13286126692179e-13	-1.57396838098174	DEL4-SM-A
ENSG00000183856	IQGAP3	6.45053582409151e-24	-1.8936063127042	DEL4-SM-A
ENSG00000184661	CDCA2	6.83367560522917e-40	-2.3208505624305	DEL4-SM-A
ENSG00000185262	UBALD2	1.10068494907116e-7	-2.10314252588553	DEL4-SM-A
ENSG00000185339	TCN2	1.59996871906683e-14	-1.38581168385986	DEL4-SM-A
ENSG00000185480	PARPBP	6.57849761716106e-8	-1.12363597193188	DEL4-SM-A
ENSG00000185745	IFIT1	1.23372268976845e-6	-6.1907432817656	DEL4-SM-A
ENSG00000186185	KIF18B	4.07898784312496e-23	-1.7949466110846	DEL4-SM-A
ENSG00000186193	SAPCD2	3.66048185417896e-25	-2.6401546438781	DEL4-SM-A
ENSG00000186326	RGS9BP	0.0775987698391067	-1.08512636635012	DEL4-SM-A
ENSG00000187210	GCNT1	0.00997170665679251	-1.12569664533886	DEL4-SM-A
ENSG00000187545	PRAMEF10	1.81690072823975e-4	-1.42558127663823	DEL4-SM-A
ENSG00000187569	DPPA3	1.23172359935365e-8	-2.66364537599698	DEL4-SM-A
ENSG00000187764	SEMA4D	4.26068325087649e-5	-2.21611891402523	DEL4-SM-A
ENSG00000187833	C2orf78	0.0626574950611504	-2.52841384955908	DEL4-SM-A
ENSG00000188229	TUBB4B	2.23266585590982e-31	-1.0974590033232	DEL4-SM-A
ENSG00000188486	H2AX	5.47112775748779e-33	-2.00545342898487	DEL4-SM-A
ENSG00000188610	FAM72B	2.61638479019616e-8	-1.75853809204786	DEL4-SM-A
ENSG00000188816	HMX2	4.25484620631341e-7	-4.0231423919743	DEL4-SM-A
ENSG00000196289	BECN2	0.0682248177692032	-1.22307443536528	DEL4-SM-A
ENSG00000196550	FAM72A	0.00543098216804839	-1.00173081636978	DEL4-SM-A
ENSG00000196787	H2AC11	4.92480323196307e-6	-2.18948095951559	DEL4-SM-A
ENSG00000197061	H4C3	1.20639229184166e-36	-1.84840549053258	DEL4-SM-A
ENSG00000197123	ZNF679	1.30958297693262e-4	-4.019952259358	DEL4-SM-A
ENSG00000197153	H3C12	6.13764074734843e-7	-1.42534222978707	DEL4-SM-A
ENSG00000197213	ZSCAN5B	4.14747889697722e-7	-2.3057259962116	DEL4-SM-A
ENSG00000197471	SPN	2.61764192354957e-5	-2.11664010268931	DEL4-SM-A
ENSG00000197903	H2BC12	8.22186924870132e-11	-1.10773767302298	DEL4-SM-A
ENSG00000198074	AKR1B10	2.15500777846909e-11	-2.08661226485398	DEL4-SM-A
ENSG00000198331	HYLS1	2.06036084828625e-19	-1.60306172839201	DEL4-SM-A
ENSG00000198753	PLXNB3	9.24009105111622e-7	-2.24163073874194	DEL4-SM-A
ENSG00000198826	ARHGAP11A	1.17512152715605e-8	-1.42074535362524	DEL4-SM-A
ENSG00000198830	HMGN2	1.13676642617368e-70	-1.6862243800475	DEL4-SM-A
ENSG00000198901	PRC1	1.16360654257712e-85	-2.20471071801536	DEL4-SM-A
ENSG00000204335	SP5	0.00222102515199055	-3.09779107611779	DEL4-SM-A
ENSG00000204478	PRAMEF20	8.62134280743808e-4	-1.11705328326077	DEL4-SM-A
ENSG00000204479	PRAMEF17	3.23582670101511e-11	-1.36204342833971	DEL4-SM-A
ENSG00000204480	PRAMEF19	3.37203599304255e-5	-1.32989837333312	DEL4-SM-A
ENSG00000204501	PRAMEF15	2.09757828712127e-5	-1.20965188156472	DEL4-SM-A
ENSG00000204532	ZSCAN5C	1.6586467193227e-5	-2.133033634804	DEL4-SM-A
ENSG00000204711	CFAP95	0.00346578401890312	-1.36022610008691	DEL4-SM-A
ENSG00000205857	NANOGNB	3.44314512096722e-8	-2.87802694221415	DEL4-SM-A
ENSG00000213185	FAM24B	6.04206008846557e-8	-1.14545301680433	DEL4-SM-A
ENSG00000213186	TRIM59	1.0027141752869e-8	-1.03183189594549	DEL4-SM-A
ENSG00000213347	MXD3	7.33200715330504e-35	-2.38462636186814	DEL4-SM-A
ENSG00000213921	LEUTX	8.52557822641267e-22	-2.60881470844647	DEL4-SM-A
ENSG00000214226	C17orf67	0.0264546188061334	-1.83966720627118	DEL4-SM-A
ENSG00000214274	ANG	4.7257363970344e-6	-1.31734382661609	DEL4-SM-A
ENSG00000214357	NEURL1B	3.43453168369175e-12	-2.39358164846401	DEL4-SM-A
ENSG00000215784	FAM72D	4.45914529260478e-7	-1.76704768823294	DEL4-SM-A
ENSG00000221955	SLC12A8	5.3689387981386e-32	-2.44338494637715	DEL4-SM-A
ENSG00000224107	ETDB	0.00622077680588017	-1.81480668432672	DEL4-SM-A
ENSG00000226650	KIF4B	0.0275712012894083	-1.92439735746769	DEL4-SM-A
ENSG00000237649	KIFC1	1.97665938224641e-21	-2.24080559483363	DEL4-SM-A
ENSG00000239620	PRR20G	0.00834094260112797	-1.38728103843379	DEL4-SM-A
ENSG00000258873	DUXA	1.12774763632405e-5	-1.93435425183731	DEL4-SM-A
ENSG00000259009	TPRX2	0.00340378580944241	-1.12718555105928	DEL4-SM-A
ENSG00000269720	CCDC194	0.0301552380622976	-1.24451770609247	DEL4-SM-A
ENSG00000270276	H4C15	9.94467120254841e-5	-1.31627441604522	DEL4-SM-A
ENSG00000270882	H4C14	0.00917047864614563	-1.90515686067304	DEL4-SM-A
ENSG00000273213	H3-7	0.00595419665210211	-1.27469527651274	DEL4-SM-A
ENSG00000273983	H3C8	0.00459081547247661	-2.66586139154657	DEL4-SM-A
ENSG00000274290	H2BC6	0.0560536759430164	-3.06853743450991	DEL4-SM-A
ENSG00000274641	H2BC17	0.00665982763835859	-1.88760969753485	DEL4-SM-A
ENSG00000278318	ZNF229	0.00286196329547465	-2.43234773246399	DEL4-SM-A
ENSG00000278828	H3C10	0.0179809145834536	-1.59929994823637	DEL4-SM-A
ENSG00000282757	DUXB	9.70818690075356e-4	-1.25542331310025	DEL4-SM-A
ENSG00000283361	CFAP97D2	1.93024173315451e-4	-3.04075490180797	DEL4-SM-A
ENSG00000285891	MSANTD5	5.52840256655665e-5	-1.50495979654819	DEL4-SM-A
