## Supplemental Table S3 for "LEUTX mediates amplification of DUX4 signaling and aberrant myotube differentiation in facioscapulohumeral muscular dystrophy"

target_id	ext_gene	qval	b_log2	cell
ENSG00000006062	MAP3K14	4.25E-04	1.365969459	B2
ENSG00000007314	SCN4A	7.49E-17	2.685136277	B2
ENSG00000009950	MLXIPL	2.42E-06	1.277595767	B2
ENSG00000020129	NCDN	3.75E-06	1.026328979	B2
ENSG00000048052	HDAC9	9.68E-08	1.465162862	B2
ENSG00000064999	ANKS1A	1.45E-16	1.338124702	B2
ENSG00000065675	PRKCQ	9.70E-18	1.713912751	B2
ENSG00000067798	NAV3	3.92E-07	1.825429626	B2
ENSG00000068976	PYGM	5.02E-07	2.097472475	B2
ENSG00000069431	ABCC9	2.26E-08	1.38085614	B2
ENSG00000072954	TMEM38A	3.19E-18	1.414070336	B2
ENSG00000074590	NUAK1	7.92E-07	1.532007813	B2
ENSG00000075275	CELSR1	0.019561085	1.257277825	B2
ENSG00000077009	NMRK2	9.26E-14	2.009242931	B2
ENSG00000078814	MYH7B	1.16E-22	2.172479198	B2
ENSG00000079308	TNS1	1.09E-17	2.143697263	B2
ENSG00000081189	MEF2C	2.12E-15	2.069446924	B2
ENSG00000081248	CACNA1S	1.10E-09	1.673689525	B2
ENSG00000084764	MAPRE3	2.31E-08	1.435898666	B2
ENSG00000086967	MYBPC2	0.001174549	1.466950263	B2
ENSG00000087589	CASS4	1.82E-13	1.646764649	B2
ENSG00000089820	ARHGAP4	0.040838334	1.26443878	B2
ENSG00000092054	MYH7	8.01E-04	1.009637719	B2
ENSG00000095209	TMEM38B	2.99E-07	1.289204366	B2
ENSG00000100362	PVALB	4.45E-05	2.045912169	B2
ENSG00000100678	SLC8A3	3.08E-06	1.749916831	B2
ENSG00000101605	MYOM1	6.09E-10	1.668429631	B2
ENSG00000101892	ATP1B4	1.37E-28	2.717541862	B2
ENSG00000104369	JPH1	1.99E-09	2.573749656	B2
ENSG00000104879	CKM	3.60E-10	1.428943491	B2
ENSG00000105479	ODAD1	0.060115284	1.640488189	B2
ENSG00000106004	HOXA5	0.023035517	1.767979934	B2
ENSG00000108231	LGI1	9.89E-05	2.468682464	B2
ENSG00000108405	P2RX1	0.003469207	2.430657297	B2
ENSG00000109063	MYH3	2.99E-12	1.610181995	B2
ENSG00000111913	RIPOR2	4.35E-38	1.477220724	B2
ENSG00000115009	CCL20	0.067965335	1.780222863	B2
ENSG00000115155	OTOF	3.37E-06	3.246915783	B2
ENSG00000115592	PRKAG3	1.01E-39	1.803722335	B2
ENSG00000117115	PADI2	3.73E-17	1.172192445	B2
ENSG00000118407	FILIP1	8.49E-55	2.079860579	B2
ENSG00000118729	CASQ2	1.76E-13	1.212753955	B2
ENSG00000119508	NR4A3	0.087532392	1.113096226	B2
ENSG00000120729	MYOT	1.47E-36	2.516347621	B2
ENSG00000122367	LDB3	1.43E-18	2.443962463	B2
ENSG00000122477	LRRC39	4.92E-20	1.71090608	B2
ENSG00000122574	WIPF3	5.54E-18	3.298645546	B2
ENSG00000124019	FAM124B	4.29E-09	2.572374103	B2
ENSG00000124743	KLHL31	5.13E-26	2.201167529	B2
ENSG00000125414	MYH2	1.37E-06	1.474557148	B2
ENSG00000126882	FAM78A	3.68E-07	1.575085218	B2
ENSG00000128591	FLNC	1.96E-14	1.365444638	B2
ENSG00000129993	CBFA2T3	1.43E-14	2.898289527	B2
ENSG00000130595	TNNT3	1.98E-16	1.37442611	B2
ENSG00000130598	TNNI2	1.31E-07	1.407986624	B2
ENSG00000130940	CASZ1	3.44E-13	1.834744804	B2
ENSG00000132938	MTUS2	0.052688439	1.029361441	B2
ENSG00000133020	MYH8	2.09E-06	1.262532187	B2
ENSG00000133055	MYBPH	2.78E-21	2.280431348	B2
ENSG00000133065	SLC41A1	2.41E-21	1.648724341	B2
ENSG00000133083	DCLK1	1.05E-13	1.321676507	B2
ENSG00000133454	MYO18B	2.16E-15	1.340711668	B2
ENSG00000134020	PEBP4	2.31E-06	2.592648102	B2
ENSG00000134253	TRIM45	1.29E-15	2.020965544	B2
ENSG00000134716	CYP2J2	0.001846015	1.65395095	B2
ENSG00000134769	DTNA	1.77E-04	1.535261909	B2
ENSG00000135636	DYSF	9.92E-12	1.521629431	B2
ENSG00000136383	ALPK3	2.77E-18	1.653600216	B2
ENSG00000136842	TMOD1	6.65E-18	2.069572914	B2
ENSG00000137269	LRRC1	3.89E-04	1.80082767	B2
ENSG00000137571	SLCO5A1	2.01E-04	2.405105296	B2
ENSG00000138347	MYPN	1.54E-29	1.549759996	B2
ENSG00000138483	CCDC54	0.0454439	1.18485259	B2
ENSG00000138834	MAPK8IP3	0.00294686	1.437514633	B2
ENSG00000139269	INHBE	4.04E-04	1.067387558	B2
ENSG00000141068	KSR1	7.29E-09	1.83847788	B2
ENSG00000141736	ERBB2	2.81E-08	1.349058473	B2
ENSG00000142583	SLC2A5	4.16E-07	1.360322907	B2
ENSG00000142661	MYOM3	7.22E-29	2.353716282	B2
ENSG00000142789	CELA3A	5.00E-06	2.059233821	B2
ENSG00000142798	HSPG2	2.05E-14	1.480644245	B2
ENSG00000143028	SYPL2	7.63E-10	1.193204583	B2
ENSG00000143494	VASH2	6.86E-07	1.485695026	B2
ENSG00000143549	TPM3	8.06E-08	1.398817999	B2
ENSG00000143632	ACTA1	1.40E-14	2.941009802	B2
ENSG00000143816	WNT9A	0.011052973	1.142405625	B2
ENSG00000144290	SLC4A10	0.086836056	1.157520545	B2
ENSG00000144771	LRTM1	6.86E-06	1.17351312	B2
ENSG00000145391	SETD7	1.33E-24	1.390975567	B2
ENSG00000145949	MYLK4	7.61E-07	2.131080067	B2
ENSG00000146072	TNFRSF21	1.17E-47	1.872651954	B2
ENSG00000147027	TMEM47	9.29E-06	1.095667867	B2
ENSG00000147100	SLC16A2	3.54E-27	1.362017824	B2
ENSG00000148123	PLPPR1	0.017337321	1.259229538	B2
ENSG00000148677	ANKRD1	1.54E-14	2.116919185	B2
ENSG00000150893	FREM2	3.52E-04	1.44013507	B2
ENSG00000151150	ANK3	3.72E-11	1.501071723	B2
ENSG00000151320	AKAP6	1.74E-07	1.463760344	B2
ENSG00000153815	CMIP	1.60E-04	2.165386403	B2
ENSG00000154928	EPHB1	6.48E-04	2.461835659	B2
ENSG00000155792	DEPTOR	1.65E-47	2.563005388	B2
ENSG00000156096	UGT2B4	8.58E-07	2.144724018	B2
ENSG00000157119	KLHL40	2.06E-21	1.72137535	B2
ENSG00000159251	ACTC1	3.82E-07	1.624035448	B2
ENSG00000159618	ADGRG5	3.34E-04	1.164482093	B2
ENSG00000160808	MYL3	3.97E-11	1.814627313	B2
ENSG00000162009	SSTR5	0.017820502	1.321212002	B2
ENSG00000162458	FBLIM1	3.49E-05	1.481337538	B2
ENSG00000163380	LMOD3	1.18E-18	1.439898328	B2
ENSG00000163637	PRICKLE2	0.001992139	1.048222466	B2
ENSG00000163827	LRRC2	1.64E-06	1.709749385	B2
ENSG00000164484	TMEM200A	0.001855589	2.483521956	B2
ENSG00000165269	AQP7	4.34E-07	2.584612575	B2
ENSG00000165887	ANKRD2	2.51E-05	1.599219216	B2
ENSG00000166317	SYNPO2L	1.21E-54	1.779601394	B2
ENSG00000167588	GPD1	7.19E-04	2.108723953	B2
ENSG00000167701	GPT	0.020375129	1.501815241	B2
ENSG00000168334	XIRP1	7.95E-25	1.657799166	B2
ENSG00000168530	MYL1	1.10E-07	1.221606999	B2
ENSG00000168646	AXIN2	0.072853298	1.136184539	B2
ENSG00000169026	SLC49A3	0.022828366	1.521579128	B2
ENSG00000169271	HSPB3	3.91E-07	1.308218565	B2
ENSG00000169330	MINAR1	0.0039372	1.812062147	B2
ENSG00000169436	COL22A1	1.79E-05	1.445892877	B2
ENSG00000170276	HSPB2	3.72E-06	1.103194394	B2
ENSG00000170412	GPRC5C	2.60E-06	1.822503794	B2
ENSG00000170417	TMEM182	3.43E-05	1.453441149	B2
ENSG00000170681	CAVIN4	2.55E-47	2.178897189	B2
ENSG00000170807	LMOD2	3.24E-51	1.746434683	B2
ENSG00000171680	PLEKHG5	0.007288635	1.022116122	B2
ENSG00000171819	ANGPTL7	0.034943243	2.071790983	B2
ENSG00000172346	CSDC2	8.25E-12	1.755053375	B2
ENSG00000172399	MYOZ2	1.97E-17	2.369148867	B2
ENSG00000172403	SYNPO2	3.70E-56	1.467776177	B2
ENSG00000172482	AGXT	2.35E-06	2.444091929	B2
ENSG00000173210	ABLIM3	2.58E-18	1.285590032	B2
ENSG00000173991	TCAP	0.003397824	2.500779491	B2
ENSG00000174429	ABRA	1.63E-05	3.095029359	B2
ENSG00000174437	ATP2A2	7.53E-14	1.20011632	B2
ENSG00000175087	PDIK1L	0.076348303	1.024770872	B2
ENSG00000175161	CADM2	2.74E-07	1.733856466	B2
ENSG00000175175	PPM1E	5.60E-12	1.452300187	B2
ENSG00000175764	TTLL11	2.12E-05	1.306269265	B2
ENSG00000176797	DEFB103A	0.016990359	1.774726832	B2
ENSG00000177291	GJD4	1.05E-08	2.837922056	B2
ENSG00000177303	CASKIN2	0.00413829	1.246352186	B2
ENSG00000177354	C10orf71	1.49E-04	3.552590553	B2
ENSG00000177519	RPRM	6.28E-13	3.160237459	B2
ENSG00000177575	CD163	9.99E-08	1.536468715	B2
ENSG00000177752	YIPF7	5.40E-07	1.769753716	B2
ENSG00000177791	MYOZ1	1.83E-20	2.112822828	B2
ENSG00000178038	ALS2CL	0.00191927	1.553058957	B2
ENSG00000179057	IGSF22	6.60E-06	2.027591458	B2
ENSG00000179388	EGR3	0.004884945	2.362873819	B2
ENSG00000180209	MYL11	3.17E-08	1.277469504	B2
ENSG00000180999	C1orf105	1.05E-29	1.770370619	B2
ENSG00000181418	DDN	8.02E-09	2.888993533	B2
ENSG00000181585	TMIE	2.50E-04	2.424885904	B2
ENSG00000183091	NEB	1.87E-04	1.131342031	B2
ENSG00000183111	ARHGEF37	3.32E-05	1.47268025	B2
ENSG00000184602	SNN	1.14E-10	1.007247067	B2
ENSG00000185052	SLC24A3	2.85E-12	2.936848579	B2
ENSG00000185739	SRL	3.92E-11	1.656350385	B2
ENSG00000185960	SHOX	0.00235453	1.07063246	B2
ENSG00000186051	TAL2	5.83E-06	3.789103117	B2
ENSG00000186439	TRDN	4.79E-06	2.456003259	B2
ENSG00000186642	PDE2A	4.13E-13	2.270097515	B2
ENSG00000186891	TNFRSF18	0.01090614	2.128622493	B2
ENSG00000188269	OR7A5	2.62E-12	2.307040736	B2
ENSG00000196091	MYBPC1	4.28E-10	1.9389469	B2
ENSG00000196218	RYR1	1.48E-09	1.22268952	B2
ENSG00000196296	ATP2A1	2.98E-28	2.230427816	B2
ENSG00000197361	FBXL22	2.75E-13	4.113113361	B2
ENSG00000198523	PLN	0.018154787	1.945463583	B2
ENSG00000198570	RD3	4.76E-12	1.947177397	B2
ENSG00000198740	ZNF652	0.001895594	1.003457663	B2
ENSG00000198842	STYXL2	5.78E-25	1.629713142	B2
ENSG00000204099	NEU4	4.08E-06	2.234706234	B2
ENSG00000215375	MYL5	2.49E-26	2.454767181	B2
ENSG00000215788	TNFRSF25	0.007847293	1.818661167	B2
ENSG00000215910	C1orf167	1.37E-12	2.431141066	B2
ENSG00000219607	PPP1R3G	4.53E-04	1.229366042	B2
ENSG00000224940	PRRT4	2.83E-07	2.580664418	B2
ENSG00000239388	ASB14	4.06E-13	2.827458247	B2
ENSG00000240505	TNFRSF13B	0.003925029	2.13396494	B2
ENSG00000248713	C4orf54	6.19E-21	2.568520782	B2
ENSG00000261115	TMEM178B	1.62E-04	1.565524216	B2
ENSG00000272573	MUSTN1	2.74E-19	2.865806285	B2
ENSG00000275832	ARHGAP23	0.054100106	2.085078386	B2
ENSG00000283787	PRR33	4.72E-04	2.307072032	B2
ENSG00000006062	MAP3K14	8.57E-07	1.13148609	DEL4-SM-A
ENSG00000007314	SCN4A	4.42E-07	1.828987134	DEL4-SM-A
ENSG00000009950	MLXIPL	0.025791483	1.064664699	DEL4-SM-A
ENSG00000020129	NCDN	2.28E-25	1.200093084	DEL4-SM-A
ENSG00000048052	HDAC9	3.02E-22	1.560077409	DEL4-SM-A
ENSG00000064999	ANKS1A	2.44E-18	1.214597434	DEL4-SM-A
ENSG00000065675	PRKCQ	5.41E-22	1.568558049	DEL4-SM-A
ENSG00000067798	NAV3	4.14E-05	1.088553757	DEL4-SM-A
ENSG00000068976	PYGM	5.58E-09	1.605919298	DEL4-SM-A
ENSG00000069431	ABCC9	1.94E-04	1.082191296	DEL4-SM-A
ENSG00000072954	TMEM38A	6.31E-16	1.015281861	DEL4-SM-A
ENSG00000074590	NUAK1	2.04E-09	1.109707548	DEL4-SM-A
ENSG00000075275	CELSR1	1.73E-05	2.210404722	DEL4-SM-A
ENSG00000077009	NMRK2	1.23E-08	1.839035567	DEL4-SM-A
ENSG00000078814	MYH7B	2.10E-07	1.795865864	DEL4-SM-A
ENSG00000079308	TNS1	2.97E-29	1.589542193	DEL4-SM-A
ENSG00000081189	MEF2C	5.41E-11	1.323968703	DEL4-SM-A
ENSG00000081248	CACNA1S	2.33E-38	1.832786134	DEL4-SM-A
ENSG00000084764	MAPRE3	3.51E-10	1.107795866	DEL4-SM-A
ENSG00000086967	MYBPC2	4.51E-08	1.078173351	DEL4-SM-A
ENSG00000087589	CASS4	8.30E-06	1.146752008	DEL4-SM-A
ENSG00000089820	ARHGAP4	0.032308225	1.087781853	DEL4-SM-A
ENSG00000092054	MYH7	6.64E-07	1.76522481	DEL4-SM-A
ENSG00000095209	TMEM38B	2.36E-13	1.010039969	DEL4-SM-A
ENSG00000100362	PVALB	2.83E-07	2.181594785	DEL4-SM-A
ENSG00000100678	SLC8A3	1.15E-16	1.527487244	DEL4-SM-A
ENSG00000101605	MYOM1	8.71E-26	1.997999227	DEL4-SM-A
ENSG00000101892	ATP1B4	2.55E-04	1.081616671	DEL4-SM-A
ENSG00000104369	JPH1	7.23E-11	1.701125176	DEL4-SM-A
ENSG00000104879	CKM	1.70E-07	1.124017265	DEL4-SM-A
ENSG00000105479	ODAD1	0.014383465	2.081245021	DEL4-SM-A
ENSG00000106004	HOXA5	0.022497018	1.343683323	DEL4-SM-A
ENSG00000108231	LGI1	1.74E-09	3.359292406	DEL4-SM-A
ENSG00000108405	P2RX1	4.44E-04	1.132778925	DEL4-SM-A
ENSG00000109063	MYH3	9.26E-11	1.510027582	DEL4-SM-A
ENSG00000111913	RIPOR2	6.88E-19	1.407544095	DEL4-SM-A
ENSG00000115009	CCL20	4.15E-05	1.509345122	DEL4-SM-A
ENSG00000115155	OTOF	1.08E-05	1.586081162	DEL4-SM-A
ENSG00000115592	PRKAG3	1.45E-36	1.550559009	DEL4-SM-A
ENSG00000117115	PADI2	3.36E-20	1.458561318	DEL4-SM-A
ENSG00000118407	FILIP1	5.23E-29	1.515488094	DEL4-SM-A
ENSG00000118729	CASQ2	1.79E-07	1.151894992	DEL4-SM-A
ENSG00000119508	NR4A3	0.003970224	1.270761861	DEL4-SM-A
ENSG00000120729	MYOT	2.49E-25	2.154928456	DEL4-SM-A
ENSG00000122367	LDB3	1.71E-29	1.706264495	DEL4-SM-A
ENSG00000122477	LRRC39	1.09E-21	1.638758187	DEL4-SM-A
ENSG00000122574	WIPF3	6.06E-07	2.081715008	DEL4-SM-A
ENSG00000124019	FAM124B	9.62E-07	1.633471852	DEL4-SM-A
ENSG00000124743	KLHL31	6.87E-30	1.375597407	DEL4-SM-A
ENSG00000125414	MYH2	0.003609663	1.306358205	DEL4-SM-A
ENSG00000126882	FAM78A	0.007863969	1.009452509	DEL4-SM-A
ENSG00000128591	FLNC	2.19E-19	1.539657843	DEL4-SM-A
ENSG00000129993	CBFA2T3	0.001625484	1.060471318	DEL4-SM-A
ENSG00000130595	TNNT3	1.41E-10	1.031956214	DEL4-SM-A
ENSG00000130598	TNNI2	1.46E-18	1.00601099	DEL4-SM-A
ENSG00000130940	CASZ1	6.30E-04	1.037087798	DEL4-SM-A
ENSG00000132938	MTUS2	1.60E-04	1.585457686	DEL4-SM-A
ENSG00000133020	MYH8	1.96E-41	2.767497926	DEL4-SM-A
ENSG00000133055	MYBPH	2.81E-06	1.151744244	DEL4-SM-A
ENSG00000133065	SLC41A1	6.33E-16	1.439103879	DEL4-SM-A
ENSG00000133083	DCLK1	5.06E-82	1.537826216	DEL4-SM-A
ENSG00000133454	MYO18B	6.57E-12	1.225747474	DEL4-SM-A
ENSG00000134020	PEBP4	0.001114256	3.105296737	DEL4-SM-A
ENSG00000134253	TRIM45	6.91E-04	1.018334703	DEL4-SM-A
ENSG00000134716	CYP2J2	1.82E-05	1.387328267	DEL4-SM-A
ENSG00000134769	DTNA	1.38E-07	1.136662613	DEL4-SM-A
ENSG00000135636	DYSF	1.28E-34	1.569654611	DEL4-SM-A
ENSG00000136383	ALPK3	2.21E-15	1.614307699	DEL4-SM-A
ENSG00000136842	TMOD1	8.09E-09	1.004579592	DEL4-SM-A
ENSG00000137269	LRRC1	3.42E-12	1.380144734	DEL4-SM-A
ENSG00000137571	SLCO5A1	0.03508305	1.582554165	DEL4-SM-A
ENSG00000138347	MYPN	1.42E-34	1.348633912	DEL4-SM-A
ENSG00000138483	CCDC54	0.002243448	1.419266566	DEL4-SM-A
ENSG00000138834	MAPK8IP3	9.41E-04	1.230235132	DEL4-SM-A
ENSG00000139269	INHBE	3.38E-06	1.050035935	DEL4-SM-A
ENSG00000141068	KSR1	0.001178146	1.114777506	DEL4-SM-A
ENSG00000141736	ERBB2	9.29E-25	1.259617879	DEL4-SM-A
ENSG00000142583	SLC2A5	1.57E-13	1.082425846	DEL4-SM-A
ENSG00000142661	MYOM3	9.31E-13	1.840241768	DEL4-SM-A
ENSG00000142789	CELA3A	2.49E-08	2.327735222	DEL4-SM-A
ENSG00000142798	HSPG2	3.61E-07	1.282354949	DEL4-SM-A
ENSG00000143028	SYPL2	9.75E-20	1.393549715	DEL4-SM-A
ENSG00000143494	VASH2	1.70E-104	2.036537673	DEL4-SM-A
ENSG00000143549	TPM3	6.56E-25	1.311645481	DEL4-SM-A
ENSG00000143632	ACTA1	5.77E-10	1.845061808	DEL4-SM-A
ENSG00000143816	WNT9A	8.34E-04	1.391304715	DEL4-SM-A
ENSG00000144290	SLC4A10	0.009304036	1.180811537	DEL4-SM-A
ENSG00000144771	LRTM1	5.86E-10	1.857634735	DEL4-SM-A
ENSG00000145391	SETD7	1.03E-26	1.077133866	DEL4-SM-A
ENSG00000145949	MYLK4	1.72E-07	1.696427899	DEL4-SM-A
ENSG00000146072	TNFRSF21	3.23E-30	1.409790343	DEL4-SM-A
ENSG00000147027	TMEM47	1.21E-67	1.24225374	DEL4-SM-A
ENSG00000147100	SLC16A2	6.28E-33	1.324055447	DEL4-SM-A
ENSG00000148123	PLPPR1	0.0132765	1.367602446	DEL4-SM-A
ENSG00000148677	ANKRD1	5.94E-05	1.068767428	DEL4-SM-A
ENSG00000150893	FREM2	2.32E-08	3.561759181	DEL4-SM-A
ENSG00000151150	ANK3	9.25E-05	1.640836409	DEL4-SM-A
ENSG00000151320	AKAP6	0.001900877	1.116442165	DEL4-SM-A
ENSG00000153815	CMIP	2.12E-04	1.138366362	DEL4-SM-A
ENSG00000154928	EPHB1	0.044271346	1.353670583	DEL4-SM-A
ENSG00000155792	DEPTOR	3.45E-42	1.897111616	DEL4-SM-A
ENSG00000156096	UGT2B4	3.87E-09	2.361805031	DEL4-SM-A
ENSG00000157119	KLHL40	4.81E-10	1.585268599	DEL4-SM-A
ENSG00000159251	ACTC1	4.86E-05	1.086591671	DEL4-SM-A
ENSG00000159618	ADGRG5	1.05E-11	1.494789306	DEL4-SM-A
ENSG00000160808	MYL3	9.27E-11	1.685855488	DEL4-SM-A
ENSG00000162009	SSTR5	3.79E-05	1.065918728	DEL4-SM-A
ENSG00000162458	FBLIM1	7.75E-10	1.188529256	DEL4-SM-A
ENSG00000163380	LMOD3	1.36E-08	1.028715127	DEL4-SM-A
ENSG00000163637	PRICKLE2	1.22E-27	1.522781765	DEL4-SM-A
ENSG00000163827	LRRC2	3.07E-06	1.150147204	DEL4-SM-A
ENSG00000164484	TMEM200A	2.46E-06	1.008977311	DEL4-SM-A
ENSG00000165269	AQP7	4.66E-19	2.086721433	DEL4-SM-A
ENSG00000165887	ANKRD2	2.70E-06	1.668310083	DEL4-SM-A
ENSG00000166317	SYNPO2L	3.44E-23	1.214903449	DEL4-SM-A
ENSG00000167588	GPD1	0.001741708	1.541287001	DEL4-SM-A
ENSG00000167701	GPT	0.005354401	1.144054316	DEL4-SM-A
ENSG00000168334	XIRP1	5.66E-11	1.656859621	DEL4-SM-A
ENSG00000168530	MYL1	8.51E-11	1.131640995	DEL4-SM-A
ENSG00000168646	AXIN2	0.029788358	1.280806284	DEL4-SM-A
ENSG00000169026	SLC49A3	0.005922111	1.089162114	DEL4-SM-A
ENSG00000169271	HSPB3	1.93E-10	1.278352982	DEL4-SM-A
ENSG00000169330	MINAR1	0.036449622	2.31332921	DEL4-SM-A
ENSG00000169436	COL22A1	0.024439695	1.525475734	DEL4-SM-A
ENSG00000170276	HSPB2	6.35E-17	1.04479195	DEL4-SM-A
ENSG00000170412	GPRC5C	8.41E-06	1.463851454	DEL4-SM-A
ENSG00000170417	TMEM182	1.69E-13	1.209047867	DEL4-SM-A
ENSG00000170681	CAVIN4	4.87E-12	2.059649778	DEL4-SM-A
ENSG00000170807	LMOD2	9.83E-63	1.877938954	DEL4-SM-A
ENSG00000171680	PLEKHG5	2.86E-14	1.043339053	DEL4-SM-A
ENSG00000171819	ANGPTL7	3.12E-04	2.133234165	DEL4-SM-A
ENSG00000172346	CSDC2	3.51E-16	1.23007044	DEL4-SM-A
ENSG00000172399	MYOZ2	2.21E-04	1.079475287	DEL4-SM-A
ENSG00000172403	SYNPO2	1.10E-99	1.97766287	DEL4-SM-A
ENSG00000172482	AGXT	1.25E-04	1.985522609	DEL4-SM-A
ENSG00000173210	ABLIM3	1.65E-10	1.030890272	DEL4-SM-A
ENSG00000173991	TCAP	0.0024167	1.414006503	DEL4-SM-A
ENSG00000174429	ABRA	0.009438003	1.387513297	DEL4-SM-A
ENSG00000174437	ATP2A2	1.34E-11	1.197453629	DEL4-SM-A
ENSG00000175087	PDIK1L	5.69E-04	1.102845943	DEL4-SM-A
ENSG00000175161	CADM2	0.015742354	1.137755492	DEL4-SM-A
ENSG00000175175	PPM1E	0.002014663	1.794041378	DEL4-SM-A
ENSG00000175764	TTLL11	2.17E-06	1.486512038	DEL4-SM-A
ENSG00000176797	DEFB103A	1.82E-06	2.089953376	DEL4-SM-A
ENSG00000177291	GJD4	1.15E-10	1.205944933	DEL4-SM-A
ENSG00000177303	CASKIN2	0.008750301	1.08029859	DEL4-SM-A
ENSG00000177354	C10orf71	0.066726748	1.931594145	DEL4-SM-A
ENSG00000177519	RPRM	0.004792667	3.156715775	DEL4-SM-A
ENSG00000177575	CD163	3.31E-06	1.425017754	DEL4-SM-A
ENSG00000177752	YIPF7	2.47E-20	2.033631939	DEL4-SM-A
ENSG00000177791	MYOZ1	4.08E-19	1.71575561	DEL4-SM-A
ENSG00000178038	ALS2CL	7.65E-18	1.634413984	DEL4-SM-A
ENSG00000179057	IGSF22	1.79E-14	2.012259075	DEL4-SM-A
ENSG00000179388	EGR3	0.081658669	1.334747511	DEL4-SM-A
ENSG00000180209	MYL11	1.04E-10	1.332634044	DEL4-SM-A
ENSG00000180999	C1orf105	1.36E-05	1.451484402	DEL4-SM-A
ENSG00000181418	DDN	8.36E-07	1.784524305	DEL4-SM-A
ENSG00000181585	TMIE	5.10E-06	1.563862531	DEL4-SM-A
ENSG00000183091	NEB	4.15E-18	1.240193295	DEL4-SM-A
ENSG00000183111	ARHGEF37	6.34E-09	1.374628056	DEL4-SM-A
ENSG00000184602	SNN	1.41E-12	1.000233408	DEL4-SM-A
ENSG00000185052	SLC24A3	0.055064559	1.612736847	DEL4-SM-A
ENSG00000185739	SRL	4.06E-04	1.040531245	DEL4-SM-A
ENSG00000185960	SHOX	0.002996793	1.078988558	DEL4-SM-A
ENSG00000186051	TAL2	0.004742562	1.664243352	DEL4-SM-A
ENSG00000186439	TRDN	1.23E-10	1.030801516	DEL4-SM-A
ENSG00000186642	PDE2A	1.71E-16	1.74039942	DEL4-SM-A
ENSG00000186891	TNFRSF18	0.031344076	1.598647817	DEL4-SM-A
ENSG00000188269	OR7A5	8.99E-05	1.271841978	DEL4-SM-A
ENSG00000196091	MYBPC1	2.70E-05	1.327141256	DEL4-SM-A
ENSG00000196218	RYR1	1.02E-08	1.177178959	DEL4-SM-A
ENSG00000196296	ATP2A1	3.52E-28	1.165263025	DEL4-SM-A
ENSG00000197361	FBXL22	0.029053212	1.12794352	DEL4-SM-A
ENSG00000198523	PLN	5.57E-13	1.751019994	DEL4-SM-A
ENSG00000198570	RD3	0.079084478	1.029145885	DEL4-SM-A
ENSG00000198740	ZNF652	0.009411951	1.028235767	DEL4-SM-A
ENSG00000198842	STYXL2	1.46E-24	1.163827503	DEL4-SM-A
ENSG00000204099	NEU4	4.56E-11	1.290582292	DEL4-SM-A
ENSG00000215375	MYL5	2.21E-04	1.079853316	DEL4-SM-A
ENSG00000215788	TNFRSF25	3.62E-07	1.74818457	DEL4-SM-A
ENSG00000215910	C1orf167	4.81E-06	1.291259504	DEL4-SM-A
ENSG00000219607	PPP1R3G	8.08E-05	1.076406373	DEL4-SM-A
ENSG00000224940	PRRT4	0.048703043	1.037858666	DEL4-SM-A
ENSG00000239388	ASB14	9.39E-05	1.063649824	DEL4-SM-A
ENSG00000240505	TNFRSF13B	2.11E-09	2.323246086	DEL4-SM-A
ENSG00000248713	C4orf54	0.010211916	1.61165844	DEL4-SM-A
ENSG00000261115	TMEM178B	6.22E-10	1.695386381	DEL4-SM-A
ENSG00000272573	MUSTN1	0.001622079	1.307980004	DEL4-SM-A
ENSG00000275832	ARHGAP23	0.098935299	1.530724403	DEL4-SM-A
ENSG00000283787	PRR33	4.11E-06	1.151049789	DEL4-SM-A
