## Supplemental Table S5 for "LEUTX mediates amplification of DUX4 signaling and aberrant myotube differentiation in facioscapulohumeral muscular dystrophy"

### Sheet: antibody
Antibody	Manufacturer	Catalog	Purpose
H3. X/Y Rat MoAb	Millipore Sigma	MABE243-I	IFA
LEUTX Rabbit pAb	Thermo Fisher Scientific	PA5-59595	IFA, WB, CUT&Tag
ZSCAN4 Rabbit pAb	Abclonal	A12015	WB
Ki-67 Rat MoAb	Biolegend	151202	IFA
MYH1E mouse MoAb	DSHB	MF20	IFA
GAPDH mouse MoAb	Genetex	GTX627408	WB
H3K4me3 Rabbit MoAb	Abcam	9751	CUT&Tag
Rabbit IgG	Abcam	2729	CUT&Tag
Mouse IgG	Abcam	68860	CUT&Tag
Goat Anti-Rabbit IgG (H+L) Antibody	Abcam	35401	CUT&Tag
Donkey Anti-Mouse IgG (H+L) Antibody	Abcam	52885	CUT&Tag
Goat anti-Mouse IgG (H+L) Cross-Adsorbed Secondary Antibody, Alexa Fluor™ 488	Thermo Fisher Scientific	A-11001	IFA
Goat anti-Rat IgG (H+L) Cross-Adsorbed Secondary Antibody, Cyanine3	Thermo Fisher Scientific	A10522	IFA
Goat anti-Rabbit IgG (H+L) Cross-Adsorbed Secondary Antibody, Alexa Fluor™ 647	Thermo Fisher Scientific	A-21244	IFA
Anti-Rabbit IgG (H+L), HRP Conjugate	Promega	W4011	WB
Anti-Mouse IgG (H+L), HRP Conjugate	Promega	W4021	WB
LEUTX Mouse MoAb	An in-house-generated antibody by Dr. Tapscott laboratory		CUT&Tag
