## Supplemental Table S6 for "LEUTX mediates amplification of DUX4 signaling and aberrant myotube differentiation in facioscapulohumeral muscular dystrophy"

### Sheet: primer and shRNA
Sequences (5'-3')	Oligo	Type	Purpose
GTGGATCCCCGGCTGCAGGAATTCGCCACCATGTTTGAAGGGCCAAGGCGTTATCGTCGGC	LEUTX Flag PCR F	Primer	For cloning
ATCCAGTCACTATGGTCGAGGTCGACTTACTTGTCGTCATCGTCTTTGTAGTCCACTGAAGATTGGAGCTGGTCA	LEUTX Flag PCR R	Primer	For cloning
GTGGATCCCCGGCTGCAGGAATTCATGGACTACAAAGACAATGATGGCCTTTTAGATCTAAGAACCATATTTCAGTGTG	ZSCAN4 Flag PCR F	Primer	For cloning
CATATCCAGTCACTATGGTCGAGGTCGACCATTATCAGACCAGCAGCTTAGGA	ZSCAN4 Flag PCR R	Primer	For cloning
TGGAAATCAAGTGGCAAAAA	ZSCAN4 qPCR F	Primer	ZSCAN4 qPCR
CTGCATGTGGACGTGGAC	ZSCAN4 qPCR R	Primer	ZSCAN4 qPCR
GGGAAACTGGCTTCAAAGCTA	LEUTX qPCR F	Primer	LEUTX qPCR
TGATGGCCGTGTCTGCATTT	LEUTX qPCR R	Primer	LEUTX qPCR
GCGTTCACCTCTTTTCCAAG	MBD3L2 qPCR F	Primer	MBD3L2 qPCR
GCCATGTGGATTTCTCGTTT	MBD3L2 qPCR R	Primer	MBD3L2 qPCR
TTCTCCTCCGGCCAACATTAC	RFPL4B qPCR F	Primer	RFPL4B qPCR
CCTGCCTTCATGCTGATCCAG	RFPL4B qPCR R	Primer	RFPL4B qPCR
ACCAAAGCCGGCCAGAAAA	H3.X qPCR F	Primer	H3.X qPCR
GAGCAGCTGCGTGGACTT	H3.X qPCR R	Primer	H3.X qPCR
CCACCAAAGCAGCCGGAAA	H3.Y qPCR F	Primer	H3.Y qPCR
GCTGCGTGGACTTCTGGTACT	H3.Y qPCR R	Primer	H3.Y qPCR
GGACCTGCGCTTCCAGAG	H3.X/Y qPCR F	Primer	H3.X/Y qPCR
CATGTCTCGGGGCATAATTG	H3.X/Y qPCR R	Primer	H3.X/Y qPCR
ACATGGATGAACTAGAGCAGGG	CCNA1 qPCR_F	Primer	CCNA1 qPCR
GAGTGTGCCGGTGTCTACTT	CCNA1 qPCR_R	Primer	CCNA1 qPCR
TCGACAGTCAGCCGCATCT	GAPDH_qPCR_F	Primer	GAPDH qPCR
CCGTTGACTCCGACCTTCA	GAPDH_qPCR R	Primer	GAPDH qPCR
CAACAAGATGAAGAGCACCAA	shControl	shRNA	control shRNA
CCTGGAATCTCTGATGCAAAT	shLEUTX	shRNA	LEUTX shRNA
CCCAAGATACTTCCTTAGAAA	shZSCAN4	shRNA	ZSCAN4 shRNA
